# DigestR an open-source software tool for visualizing LC-MS proteomics data resulting from natural protein catabolism

**DOI:** 10.1101/2024.10.08.617287

**Authors:** Dimitri Desmonts de Lamache, Raied Aburashed, Soren Wacker, Ian A. Lewis

## Abstract

Protein catabolism is an essential biological function supported by every living organism. Although liquid chromatography mass spectrometry proteomics has advanced considerably over the past decade, protein catabolism in natural systems is still difficult to study. One reason for this is the lack of software tools designed specifically for decoding the complex mixtures of peptides that result from *in vivo* protein digestion. To address this, we developed DigestR, an open-source software tool designed specifically for the analysis of LC-MS proteomics data. DigestR allows users to visualize naturally occurring peptides and align them to a reference proteome at display them at either a proteome-wide and protein-specific level. These visualization tools allow users to track the patters of peptides occurring in natural systems and map naturally-occurring proteolytic cut sites. To demonstrate these functions, we used DigestR to analyze a mixture of peptides resulting from the *in vitro* digestion of human hemoglobin and bovine albumin with a cocktail of well characterized proteases. As expected, DigestR correctly identified both the proteins involved and the proteolytic cut sites produced by our protease cocktail. We then used DigestR to analyze the complex semi-ordered hemoglobin digestion pathway used by the malaria parasite *Plasmodium falciparum.* We show that DigestR successfully identified the proteolytic cut sites linked to the Plasmepsins, a protease known to be involved in hemoglobin digestion by the parasite. Collectively, these findings show that DigestR can be used to help visualize and interpret the complex mixtures of peptides occurring through *in vivo* protein catabolism. DigestR can be downloaded from www.lewisresearchgroup.org/software.
