## Supplemental Material for "DigestR an open-source software tool for visualizing LC-MS proteomics data resulting from natural protein catabolism"

### Sheet: Sheet1
Protease	Resuspension Buffer	Digestion Buffer	Optimal temperature	Optimal pH	Cut sites	Expected # of cut sites in Hb	URL
Trypsin	50mM acetic acid	100mM ammonium bicarbonate [pH 8.0] or 100mM Tris•HCl [pH 8.0]	37°C or 65°C	pH 7.0-9.0 - Best around 8.0	Carboxyl side of arginine and lysine residues		https://www.thermofisher.com/document-connect/document-connect.html?url=https%3A%2F%2Fassets.thermofisher.com%2FTFS-Assets%2FLSG%2Fmanuals%2FMAN0011638_Mass_SpectroGrade_Endoprotein_UG.pdf&title=UHJvZHVjdCBTaGVldDogIE1hc3MgU3BlY3Ryb21ldHJ5LUdyYWRlIEVuZG9wcm90ZWluYXNlcw==
Chymotrypsin	1 mM HCl	100mM Tris•HCl [pH 8.0], 2mM calcium chloride	50°C	pH 7.0-9.0 - Best around 8.0	Carboxyl side of tyrosine, phenylalanine, tryptophan, and leucine residues		https://www.thermofisher.com/document-connect/document-connect.html?url=https%3A%2F%2Fassets.thermofisher.com%2FTFS-Assets%2FLSG%2Fmanuals%2FMAN0011638_Mass_SpectroGrade_Endoprotein_UG.pdf&title=UHJvZHVjdCBTaGVldDogIE1hc3MgU3BlY3Ryb21ldHJ5LUdyYWRlIEVuZG9wcm90ZWluYXNlcw==
Pepsin	double-distilled water	100mM Tris•HCl [pH 2.0]? Not sure but pH must be < 5.5		pH 1.0-3.0	Carboxyl side of Phe, Leu, Tyr, Trp		file:///C:/Users/dimitri.desmontsdela/Desktop/Pepsin%209PIV1959.pdf
Thermolysin	50mM Tris [pH 8.0], 0.5mM CaCl2	50mM Tris [pH 8.0], 0.5mM CaCl2	65–85°C		Amine side leucine, phenylalanine, valine, isoleucine, alanine and methionine		https://www.promega.com/-/media/files/resources/protocols/product-information-sheets/n/thermolysin-protocol.pdf?la=en
Lys-C	Ultrapure water	100mM ammonium bicarbonate [pH 8.0] or 0.5M urea			Carboxyl side of lysine residues		https://www.thermofisher.com/document-connect/document-connect.html?url=https%3A%2F%2Fassets.thermofisher.com%2FTFS-Assets%2FLSG%2Fmanuals%2FMAN0011638_Mass_SpectroGrade_Endoprotein_UG.pdf&title=UHJvZHVjdCBTaGVldDogIE1hc3MgU3BlY3Ryb21ldHJ5LUdyYWRlIEVuZG9wcm90ZWluYXNlcw==
Proteinase K	10 mM Tris-HCl (pH 7.5), containing calcium acetate and 50 % (v/v) glycerol.	0.08 M potassium phosphate [pH 7.5], 5 M urea, 4 mM NaCl, 3 mM CaCl2			Carboxylic side of aliphatic, aromatic, or hydrophobic amino acids		https://www.thermofisher.com/document-connect/document-connect.html?url=https%3A%2F%2Fassets.thermofisher.com%2FTFS-Assets%2FLSG%2Fmanuals%2FMAN0012880_Proteinase_K_recombinant_PCR_Grade_UG.pdf&title=VXNlciBHdWlkZTogUHJvdGVpbmFzZSBLIChyZWNvbWJpbmFudCksIFBDUiBHcmFkZQ==
Glu-C	Ultrapure water	100mM ammonium bicarbonate [pH 8.0] or 100mM ammonium acetate [pH 4.0]	37°C	pH 4.0-9.0	Carboxylic side of glutamic acid and aspartic acid residues		https://www.promega.com/-/media/files/resources/protocols/product-information-sheets/n/9piv165-glu-c-sequencing-grade-protocol.pdf?la=en
Idea for protease cocktails, Ph can be lowered or increased to activate/inactivate some proteases
